# Uni-TINT: Unifying T and Innate Lymphoid Cell Taxonomy with a high resolution, pan-disease and pan-tissue single-cell transcriptomic atlas

**DOI:** 10.64898/2026.07.20.739448

**Authors:** Samuel W.J. Chuah, Mengwei Li, Kok Siong Ang, Nicholas R.J. Gascoigne, Jinmiao Chen

## Abstract

T cells and innate lymphoid cells (ILCs) exhibit extensive phenotypic diversity across tissues and diseases, yet inconsistent annotation limits cross-study comparisons and biological interpretation. We present Uni-TINT, an integrated pan-disease and pan-tissue atlas comprising 3.46 million cells from 1,869 samples spanning 194 studies, 166 disease subtypes, and 66 tissue types. Through systematic, hierarchical manual annotation, Uni-TINT establishes a unified and context-aware taxonomy of T and ILC populations, resolving 207 cell subtypes and states across conventional and unconventional T cells, natural killer (NK) cells, helper ILCs, thymocytes, and hematopoietic progenitors. We identified an immunosuppressive, tumour-associated CD4⁺ T regulatory population which we validated with spatial transcriptomics. Other rare and unconventional populations characterised included CD8⁺ regulatory T cells, invariant NKT cells and memory-like NK cells. Integration of T cell receptor sequencing suggested functional associations between γδ T cell co-receptor expression and TRDV gene usage. Finally, a comparative analysis of healthy and diseased immature cells identified a small population of malignant hematopoietic stem cells carrying chromosomal aberrations and enriched in acute leukaemia of mixed phenotype. Together, Uni-TINT provides a unified reference framework for immune annotation and discovery across health and disease.

**Highlights:**

- Uni-TINT harmonises T and ILC nomenclature across diseases and tissues
- Atlas-guided discovery and spatial transcriptomics validation identify a tumour-associated CD4⁺ Treg population
- High-resolution clustering and annotation enable characterisation of rare CD8⁺ Tregs, invariant NKT cells, and memory-like NK cells
- Paired TCR sequencing links γδ T cell states to TRDV gene usage
