## Supplementary material for "Uni-TINT: Unifying T and Innate Lymphoid Cell Taxonomy with a high resolution, pan-disease and pan-tissue single-cell transcriptomic atlas": List of Abbreviations

### Sheet: Sheet1
ADCC			Antibody-dependent cellular cytotoxicity
Activ			Activated
BCC			Basal cell carcinoma
BCR			B cell receptor
BP			Biological pathways
CAR			Chimeric antigen receptor
CDR			Complementarity determining region
CM			Central memory
CNV			Copy number variation
Cytosig			Cytokine signalling analyser
dDim			Double Dim
DEG			Differentially-expressed genes
DISCO			Deeply Integrated Single-Cell Omics
DN			Double negative
DN (E)			Double negative (Early)
DN (P)			Double negative (Proliferative)
DN (Q)			Double negative (Quiescent)
DP (P)			Double positive (Proliferative)
DP (Q)			Double positive (Quiescent)
DSE			Dermatan sulphate epimerase
Dys			Dysfunctional
EM			Effector memory
ESTIMATE			Estimation of STromal and Immune cells in MAlignant Tumours using Expression data
Ex			Exhausted
GO			Gene Ontology
HCC			Hepatocellular carcinoma
HCMV			Human cytomegalovirus
HLA			Human Leukocyte Antigen
HSC			Hematopoietic stem cell
ILC			Innate lymphoid cell
IMGT			ImMunoGeneTics
iNKT			Invariant natural killer T cells
Int			Intermediate
KIR			Killer cell immunoglobulin-like receptor
Lti			Lymphoid tissue inducer
MAIT			Mucosal-associated invariant T cells
MHC			Major Histocompatibility Complex
MPAL			Acute Leukemia of Mixed Phenotype
MR1			MHC Class I – Related Protein 1
NK			Natural Killer cells
NKT			Natural Killer T cells
NPC			Nasopharyngeal carcinoma
NSCLC			Non-small cell lung cancer
OR			Odds Ratio
ORA			Over-representation analysis
OSCC			Oral squamous cell carcinoma
PCA			Principal component analysis
Prolif			Proliferative
ROGUE			Ratio of Global Unshifted Entropy
SCC			Squamous cell carcinoma
scRNAseq			Single-cell RNA sequencing
scTCRseq			Single-cell TCR sequencing
SP			Single positive
Tc			T cytotoxic
TCR			T cell receptor
TEMRA			T effector memory RA / terminally differentiated
TFH			T folicular helper
Th			T helper
Tr1			Type 1 regulatory cells
Tregs			T regulatory cells
TRM			Tissue resident memory
UMAP			Uniform Manifold Approximation and Projection
